# The size of the functional base of support decreases with age

**DOI:** 10.1101/2025.05.19.654897

**Authors:** Lizeth H. Sloot, Thomas Gerhardy, Katja Mombaur, Matthew Millard

## Abstract

Falls occur more often as we age. To identify people at risk of falling, balance analysis requires an accurate base-of-support model. We previously developed a functional base-of-support (fBOS) model for standing young adults and showed that its area is smaller than the footprint area. Our fBOS model is a polygon that contains centre-of-pressure (COP) trajectories recorded as standing participants move their COP in the largest possible loop while keeping their feet flat on the ground. Here we assess how the size of the fBOS changes with age by comparing 38 younger (YA), 14 middle-aged (MA), and 34 older adults (OA). The fBOS area is smaller in older adults: OA area is 58% of the YA area (*p* < 0.001), and 59% of the MA area (*p* = 0.001), with no difference between YA and MA. The reduction in fBOS area among the OA is primarily caused by a reduction in the length of the fBOS. In addition, among older adults smaller fBOS areas correlated with a lower score on the Short Physical Performance Battery (*τ*=0.28, *p* = 0.04), a reduced walking speed (*τ*=0.25, *p* = 0.04), and a higher frailty level (*p* = 0.09). So that others can extend our work, we have made our fBOS models available online.
