## Supplementary Data file for "The size of the functional base of support decreases with age"

### Sheet: YOUNG
* All values averaged over left and right foot
Participant	Age (yr)	Gender (m=1)	Body Length (m)	Body weight (kg)	BMI (kg/m²)	Foot length (m)	Prefered side (left = 1)		fBOS area (% marker- BOS)	small fBOS area (% marker- BOS)	norm max fBOS AP heel (foot)	norm max fBOS AP toe (foot)	norm max fBOS ML toe (foot)	norm max fBOS ML ankle (foot)	norm max fBOS length (foot)	norm max fBOS width (foot)
										smallest fBOS area of the left and right foot	Max distance fBOS edge in front of heel marker normalized to foot length	Max distance fBOS edge in back from FM2 marker normalized to foot length	Max distance fBOS edge lateral fom FM5 marker normalized to foot width	Max distance fBOS edge lateral fom lateral ankle marker normalized to foot width	Max fBOS length normalized to foot length	Max fBOS width normalized to foot width
1	30	1	1.69	61	21.3578	0.272836	0		15.5693	12.3607	0.1761	-0.209149	-0.00283095	-0.0140223	0.700351	0.271438
2	25	0	1.62	51	19.433	0.224976	1		24.5217	23.8876	0.0921417	-0.173949	-0.0916892	-0.0979252	0.752194	0.37522
3	25	1	1.7	63	21.7993	0.258315	0		21.6143	19.7425	0.199595	-0.233641	0.0592554	0.0273604	0.676793	0.311506
4	28	0	1.77	72	22.9819	0.27885	1		9.04252	7.33153	0.29082	-0.311455	-0.000301619	-0.0288847	0.486707	0.215501
5	22	0	1.73	70	23.3887	0.277127	1		31.6788	24.6802	0.117075	-0.150774	0.0891646	0.0755558	0.806173	0.440624
6	21	0	1.75	74	24.1633	0.269224	0		12.7886	11.5496	0.174417	-0.300581	-0.00431961	0.00987208	0.593067	0.20915
7	26	1	1.84	77	22.7434	0.286599	0		26.3825	24.7964	0.170707	-0.164343	0.0664647	0.0398468	0.731213	0.35291
8	24	0	1.755	63	20.4544	0.253212	0		29.2197	27.7055	0.170743	-0.241715	0.0357545	0.0681234	0.681573	0.409215
9	39	1	1.74	77.5	25.5978	0.251291	1		31.543	29.7105	0.197139	-0.213339	0.0435671	0.0646443	0.735449	0.617121
10	21	0	1.75	66.8	21.8122	0.266672	1		18.9408	16.1506	0.134064	-0.228843	-0.0787606	-0.0551788	0.606848	0.283561
11	23	0	1.7	66	22.8374	0.266873	0		16.1971	11.9451	0.205784	-0.271591	0.0411649	0.0806359	0.653161	0.329797
12	38	1	1.71	72	24.623	0.277134	0		26.6622	22.4992	0.167455	-0.170893	0.0498661	0.0585938	0.750726	0.381723
13	26	1	1.73	75	25.0593	0.266985	1		26.1097	22.2371	0.182236	-0.277784	0.0723432	0.0737831	0.684161	0.415304
14	35	0	1.68	63	22.3214	0.248129	0		14.6539	11.4717	0.162982	-0.364094	0.0413856	0.118639	0.578764	0.254071
15	30	1	1.75	80	26.1224	0.272649	1		23.162	17.0636	0.203684	-0.289441	0.0285464	0.0373066	0.591395	0.379133
16	27	1	1.8	81	25	0.272928	0		19.2253	17.3541	0.221648	-0.259624	0.0564536	0.0463835	0.618818	0.331747
17	27	0	1.64	50	18.5901	0.254248	0		21.5479	16.9872	0.201201	-0.259513	0.0537407	0.0576127	0.618415	0.296686
18	24	1	1.82	78	23.5479	0.292936	1		26.6812	23.7353	0.151866	-0.138479	0.0227939	0.0113107	0.704327	0.35403
19	29	1	1.89	83	23.2356	0.293761	1		21.5978	20.7258	0.131374	-0.192273	0.0182799	0.000882743	0.677269	0.332786
20	34	1	1.85	95	27.7575	0.297005	1		22.1179	21.8824	0.171074	-0.178582	0.0186352	0.00196379	0.653161	0.361729
21	23	1	1.82	89	26.8687	0.287547	1		13.6964	11.5421	0.234902	-0.202423	0.0372061	0.064591	0.56095	0.259002
22	23	0	1.645	49	18.1077	0.252194	0		23.5189	19.6766	0.160217	-0.13668	0.0809846	0.0491296	0.699541	0.316043
23	26	1	1.73	75.4	25.193	0.295674	1		20.6814	20.4359	0.171604	-0.275502	0.0374045	-0.0133232	0.550021	0.353062
24	22	1	1.82	63.7	19.2308	0.295246	1		21.497	15.4518	0.152752	-0.211033	0.0708388	0.0770402	0.636846	0.308661
25	23	0	1.7	65	22.4913	0.302804	0		19.2356	15.4965	0.187604	-0.304604	0.0541909	0.0235746	0.506541	0.324003
26	22	0	1.68	60	21.2585	0.301288	1		24.4636	17.8459	0.179068	-0.241303	0.00898194	0.0304617	0.56944	0.301801
27	30	1	1.75	83	27.102	0.284976	1		29.233	23.3834	0.164475	-0.178173	0.0385019	0.0509575	0.656507	0.444978
28	26	0	1.65	56	20.5693	0.285831	0		31.7498	31.076	0.14437	-0.165243	0.0428983	0.0307603	0.689075	0.459692
29	24	0	1.71	64	21.8871	0.276413	1		24.1505	24.1212	0.120841	-0.26603	0.0291891	0.0199102	0.612849	0.343978
30	24	1	1.71	68	23.255	0.295716	0		16.8799	14.3293	0.193816	-0.251461	-0.00304821	0.0129307	0.554389	0.309524
31	27	0	1.64	49.3	18.3299	0.274705	1		21.8537	19.5866	0.192724	-0.155721	0.0327022	0.0548101	0.651544	0.404374
32	24	1	1.68	86	30.4705	0.303285	0		20.7376	17.7711	0.222271	-0.225079	-0.0147292	0.00321197	0.552632	0.356865
33	25	1	1.81	83	25.335	0.299073	0		20.2087	19.7367	0.203103	-0.171987	0.0184267	0.023993	0.624501	0.349817
34	21	1	1.79	68.9	21.5037	0.251716	0		27.5128	22.096	0.163839	-0.213068	0.055497	0.0399167	0.737968	0.391794
35	25	1	1.82	60.2	18.1741	0.289799	0		35.5864	33.6379	0.12867	-0.131508	0.036918	0.0227104	0.740183	0.451335
36	21	1	1.74	70	23.1206	0.282118	0		21.8874	18.0634	0.210208	-0.2312	0.084624	0.0532333	0.557623	0.373856
37	31	0	1.7	72	24.9135	0.251625	0		22.4718	21.6965	0.154457	-0.130142	0.0411957	0.043273	0.721384	0.329861
38	22	0	1.69	51	17.8565	0.237222	1		26.9996	26.9854	0.13127	-0.106699	0.0319872	0.0497775	0.768626	0.320927
Mean:	26.1316	0.552632	1.73684	69.2579	22.8551	0.274973	0.473684
Std:	4.5629		0.0655684	11.5597	2.93994	0.0196772
fBOS = functional base of support
BOS = base of support

### Sheet: MID
* All values averaged over left and right foot																		Barefoot
Participant	Age (yr)	Gender (m=1)	Body Length (m)	Body weight (kg)	BMI (kg/m²)	Foot length (m)	Prefered side (left = 1)		fBOS area (% marker- BOS)	small fBOS area (% marker- BOS)	norm max fBOS AP heel (%)	norm max fBOS AP toe (%)	norm max fBOS ML toe (%)	norm max fBOS ML ankle (%)	norm max fBOS length (%)	norm max fBOS width (%)		fBOS area (% marker- BOS)
										smallest fBOS area of the left and right foot	Max distance fBOS edge in front of heel marker normalized to foot length	Max distance fBOS edge in back from FM2 marker normalized to foot length	Max distance fBOS edge lateral fom FM5 marker normalized to foot width	Max distance fBOS edge lateral fom lateral ankle marker normalized to foot width	Max fBOS length normalized to foot length	Max fBOS width normalized to foot width
1	41	1	1.82	85	25.6612	0.268999	1		25.0696	23.381	0.173425	-0.187752	-0.000961056	0.0201659	0.633848	0.378219		na
2	58	1	1.81	76	23.1983	0.297305	1		18.5268	12.5889	0.191008	-0.157388	0.143034	0.10571	0.652134	0.237721		na
3	48	1	1.83	75	22.3954	0.313592	1		23.6703	23.5421	0.208474	-0.185291	0.0417542	0.0119754	0.608273	0.363502		na
4	58	1	1.84	105	31.0137	0.29906	0		19.0633	14.5874	0.157066	-0.19334	0.0865091	0.0624263	0.653235	0.282546		na
5	45	1	1.96	83	21.6056	0.340693	0		18.2409	18.0111	0.240238	-0.185593	0.0543655	0.0120609	0.575019	0.365648		na
6	58	0	1.64	58	21.5645	0.293588	0		25.5099	24.085	0.14051	-0.263302	0.0197878	0.0122362	0.591498	0.387519		na
7	45	0	1.6	51.7	20.1953	0.264335	1		28.7307	27.8646	0.155654	-0.229989	0.025633	-0.00273767	0.61374	0.330743		20.4847
8	49	0	1.7	60	20.7612	0.263143	1		16.8178	16.617	0.194693	-0.304273	0.00873632	-0.0329458	0.500179	0.288877		27.8362
9	45	1	1.9	100	27.7008	0.331356	0		22.4308	21.6859	0.18812	-0.198625	-0.00524788	0.00281963	0.616178	0.331231		19.677
10	56	0	1.76	70.5	22.7596	0.304326	1		26.1676	22.0632	0.163757	-0.220738	0.025088	0.0364659	0.614718	0.371559		30.3469
11	42	0	1.65	70	25.7117	0.279033	1		23.7663	19.7436	0.141109	-0.204925	0.03613	0.0508662	0.653845	0.383323		27.159
12	63	0	1.88	81.3	23.0025	0.326312	1		19.6722	15.3467	0.246968	-0.24156	0.00548887	0.015209	0.510828	0.333141		18.9946
13	46	1	1.72	76	25.6896	0.294828	0		21.1997	20.93	0.154503	-0.252136	0.0276625	0.0195655	0.594135	0.350934		20.8381
14	45	1	1.96	83	21.6056	0.299689	0		18.7963	16.559	0.282982	-0.253115	0.0430846	0.0232676	0.608681	0.357576		20.0643
Mean:	49.9286	0.571429	1.79071	76.75	23.7761	0.298304	0.571429
Std:	7.14104		0.116187	14.8167	3.02355	0.0241818
fBOS = functional base of support
BOS = base of support

### Sheet: OLD
* All values averaged over left and right foot
Participant	Age (yr)	Gender (m=1)	Body Length (m)	Body weight (kg)	BMI (kg/m²)	Foot length (m)	Prefered side (left = 1)		fBOS area (% marker- BOS)	small fBOS area (% marker- BOS)	norm max fBOS AP heel (%)	norm max fBOS AP toe (%)	norm max fBOS ML toe (%)	norm max fBOS ML ankle (%)	norm max fBOS length (%)	norm max fBOS width (%)		norm COP path length (%)		Frailty level (1-4)	Fear of falling (7-28)	SPPB - total score	walking speed (m/s)	STS duration (s)	Standing balance		Barefoot
									fBOS area normalized to the BOS polygon based on the 6 foot markers	smallest fBOS area of the left and right foot	Max distance fBOS edge in front of heel marker normalized to foot length	Max distance fBOS edge in back from FM2 marker normalized to foot length	Max distance fBOS edge lateral fom FM5 marker normalized to foot width	Max distance fBOS edge lateral fom lateral ankle marker normalized to foot width	Max fBOS length normalized to foot length	Max fBOS width normalized to foot width		COP path length during the stride relative to the fBOS foot length		Assessed with the Clinical Frailty Scale	Assessed with the Falls Efficacy Scale International score (FES-I)	Short Physical performance scale	4m comfortable walk speed from the SPPB	Duration 5x standing up and sitting down from the SPPB	Balance score from the SPPB		fBOS area (% marker- BOS)
1	78	1	1.72	69	23.3234	0.278961	0		8.68729	7.83688	0.290446	-0.282277	0.072374	0.0237499	0.427346	0.194178		0.914907		1	14	9	0.764818	13.76	4		na
2	66	0	1.69	83	29.0606	0.316378	0		12.4934	7.56242	0.210011	-0.329782	0.0272039	0.0426784	0.461754	0.191687		0.823209		2	8	9	0.97561	15.6	4		na
3	70	0	1.73	56	18.7109	0.292086	1		18.1382	17.6119	0.181548	-0.276011	0.0640892	0.0749103	0.543241	0.284139		0.935797		2	7	11	1.12676	13.4	4		na
4	75	0	1.7	89.5	30.9689	0.278555	0		12.4587	8.4865	0.271216	-0.285833	-0.00391307	0.0182016	0.442119	0.236143		0.89048		3	9	10	0.963855	15.12	4		na
5	85	1	1.61	65	25.0762	0.300844	0		6.487	6.09256	0.349676	-0.430671	-0.010854	0.0201008	0.219126	0.24966		0.901498		4	7	10	1.0101	15.51	4		na
6	66	0	1.69	83	29.0606	0.293469	0		25.3321	24.5712	0.140714	-0.211099	0.0486875	0.0416936	0.640779	0.346338		0.895528		1	8	9	1.04987	3.51	4		na
7	76	1	1.77	63.6	20.3007	0.325817	0		13.6652	8.18759	0.303744	-0.292316	0.0142739	0.0285768	0.403082	0.2782		0.899095		2	7	10	1.14286	15.16	4		na
8	89	1	1.74	71	23.4509	0.261002	0		10.2248	7.76872	0.178406	-0.314204	0.0384826	0.0592428	0.502328	0.189503		0.903009		3	9	10	0.746269	11.51	4		6.10083
9	81	0	1.64	66	24.539	0.286117	0		28.2802	23.9461	0.145011	-0.296007	0.0780186	0.0616978	0.557978	0.396689		0.922663		2	7	12	1.25	9.88	4		15.4317
10	73	1	1.78	105.4	33.266	0.313457	0		13.5714	12.3854	0.176033	-0.296518	0.0589005	0.0753892	0.533499	0.211041		0.931125		3	10	10	0.803213	20.04	4		14.6076
11	81	0	1.64	71.2	26.4723	0.268393	0		14.0343	12.6217	0.197211	-0.286549	0.0052639	-0.00631223	0.514072	0.205611		0.937097		4	8	8	0.877193	NaN	4		na
12	71	0	1.54	65	27.4077	0.24087	0		12.9327	11.9895	0.188497	-0.207462	0.07236	0.0240074	0.603989	0.1538		0.973919		3	9	10	0.727273	24.78	4		na
13	81	0	1.57	65.7	26.6542	0.255114	0		13.6241	12.3951	0.162311	-0.271387	-0.00388349	0.0197375	0.564535	0.187227		0.968094		3	8	11	0.894855	15	4		na
14	69	0	1.68	69.5	24.6244	0.257633	0		8.55062	7.75539	0.264537	-0.213492	0.00675564	0.0111994	0.525145	0.184721		0.986581		3	9	10	1.03093	13.69	4		na
15	78	0	1.71	54.1	18.5014	0.257077	1		17.1607	16.3671	0.212242	-0.229955	0.0624776	0.0453996	0.554763	0.293349		0.866035		3	7	10	1.02302	16.84	4		na
16	80	1	1.71	77.8	26.6065	0.240182	1		19.5848	19.3773	0.125415	-0.157964	0.00496363	0.0311456	0.717363	0.274004		0.96434		2	11	12	0.982801	15.03	4		na
17	76	0	1.67	90	32.2708	0.264617	1		7.83347	6.09242	0.176882	-0.341509	-0.00550247	0.0620767	0.48214	0.158672		0.927685		4	14	8	0.921659	15.41	4		na
18	86	0	1.454	59.3	28.0495	0.263086	0		20.6957	13.9639	0.174984	-0.219812	0.0262023	0.0487148	0.60643	0.2678		0.932063		2	10	12	1.01523	10.41	4		na
19	85	0	1.63	53	19.9481	0.244228	1		8.67954	4.05558	0.385505	-0.29874	0.0849719	0.0671252	0.386815	0.173421		0.956385		4	9	8	0.992556	15.63	2		na
20	74	0	1.65	62.3	22.8834	0.278656	0		7.83336	7.83336	0.236458	-0.238537	-0.371337	-0.251765	0.527394	0.118571		1.01003		3	11	8	1.03896	10.25	4		na
21	82	1	1.75	87	28.4082	0.285745	1		17.5438	15.5347	0.199974	-0.235294	0.0238727	0.0463556	0.563668	0.287314		0.878082		2	8	12	1.01781	10.58	4		na
22	74	0	1.58	73	29.2421	0.259168	0		8.17298	7.64324	0.338412	-0.298308	0.0469235	0.00856015	0.36255	0.201211		0.941974		1	8	11	0.725953	9.94	4		na
23	71	1	1.89	98	27.4348	0.296873	1		12.6793	11.8503	0.235334	-0.268068	0.0246383	0.0258548	0.497037	0.249723		0.916643		2	7	8	0.736648	18.05	4		na
24	74	1	1.68	70	24.8016	0.25002	1		27.6504	24.3237	0.166471	-0.161987	0.0771205	0.0550477	0.664507	0.367913		0.916571		2	10	9	0.648298	15.24	4		na
25	66	0	1.62	67	25.5296	0.28052	1		18.4877	18.4877	0.194459	-0.259188	-0.112473	0.0604008	0.55482	0.323983		0.975771		2	10	11	0.766284	9.08	4		na
26	71	0	1.59	65	25.711	0.259859	0		10.6272	10.3329	0.244017	-0.183929	0.0292612	0.0628495	0.57153	0.156251		NaN		2	7	11	0.888889	12.3	4		na
27	77	1	1.79	89	27.7769	0.284006	0		9.71352	6.87253	0.267167	-0.337101	0.0824364	0.0776098	0.396355	0.197052		1.04288		2	11	10	0.928074	14.12	4		na
28	81	1	1.8	65	20.0617	0.279459	1		12.5245	11.7441	0.133787	-0.330478	0.0585796	0.0101971	0.536011	0.201255		0.947997		1	7	11	0.892857	12.41	4		na
29	79	1	1.77	88	28.089	0.283324	1		7.01461	5.01204	0.267364	-0.367846	0.0818859	0.0609719	0.365837	0.163829		0.970197		2	11	9	0.769231	10.41	2		na
30	73	0	1.81	69	21.0616	0.264617	1		9.57453	9.57453	0.156889	-0.356476	-0.358905	-0.205459	0.484048	0.196396		0.830038		1	9	8	0.795229	19.83	4		na
31	73	0	1.62	84	32.0073	0.275461	1		23.2904	19.6942	0.193947	-0.276104	0.0665885	0.023732	0.53241	0.31704		0.923862		1	10	10	0.913242	14.01	4		na
32	77	0	1.72	57	19.2672	0.257595	0		18.0663	15.5108	0.195353	-0.192927	0.00183372	0.0456978	0.628293	0.308803		0.8948		1	7	11	1.02564	13.36	4		na
33	77	0	1.67	59	21.1553	0.257966	0		20.7058	17.2998	0.162265	-0.222376	0.0497181	0.0820231	0.619769	0.280094		0.97624		3	7	11	0.987654	12.87	4		na
34	78	0	1.66	46	16.6933	0.297438	1		5.92793	5.92793	0.258594	-0.278698	-0.270155	-0.161524	0.327243	0.178057		0.953667		3	7	12	0.856531	9.78	4		na
Mean:	76.2647	0.352941	1.68453	71.6588	25.2475	0.274959	0.411765
Std:	5.78561		0.0870003	13.7823	4.29588	0.0214436
fBOS = functional base of support																		* NaN: no gait COP data available
BOS = base of support
